# Cell wall forming chitin synthases in a chytrid fungus

**DOI:** 10.1101/2025.08.12.668609

**Authors:** Trupti Prakash Gaikwad, Michael Cunliffe

## Abstract

Chitin is a critical structural component of fungal cell walls, yet our understanding of its synthesis across the kingdom Fungi remains limited. Here, we investigate chitin synthase diversity, transcription and localisation in the saprotrophic chytrid *Rhizoclosmatium globosum* (*Rg*), expanding insights into fungal cell wall biology beyond Dikaryan models. We identified 20 chitin synthase genes in the *Rg* genome, including canonical Division I and II types, and a distinctive chitin synthase gene containing a glycoside hydrolase domain linked to β-glucan synthesis. Transcriptomic analysis through zoospore, germling and immature thallus developmental stages revealed stage-specific expression patterns, with active gene diversity correlating with increasing morphological complexity. Using electroporation-based transformation and fluorescent fusion constructs, we demonstrated successful expression and localisation of two chitin synthases during cell development. Localisation patterns showed dynamic redistribution from cytoplasmic dispersion in early encysted cells to concentrated signals at the sporangium wall. Expression in the apophysis and at the apophysis–sporangium junction indicates the importance of these structures in cell maintenance. Our findings highlight functional specialisation among chitin synthases and underscore the importance of cell wall integrity in chytrid development. This work establishes *Rg* as a genetically tractable model for studying chytrid cell biology and contributes to broader understanding of fungal evolution and cell wall dynamics.
