## Supplementary Table 1 for "Cell wall forming chitin synthases in a chytrid fungus"

### Sheet: S Table 1
Name	Expression cassette (s)	Selection marker/antibiotic resistance		Addgene RRID	Reference
		Prokaryotic	Eukaryotic
pEK36	SpH2Bpro-Hshph-G4S-HsmClover3-ScADH1ter	kanamycin	hygromycin B	210598	Kalinka, Brody et al. 2024
pEK39	SpH2Bpro-Hshph-G4S-HsmRuby3-ScADH1ter	kanamycin	hygromycin B	210599	Kalinka, Brody et al. 2024
tdTomato-Lifeact-7	CMV pro-lifeact-tdTomato-SV40 polyA signal	kanamycin	Neomycin	54528	Fiolka R, et al. 2012
