## Supplementary Table 2 for "Cell wall forming chitin synthases in a chytrid fungus"

### Sheet: S Table 2 
Gene	Sequence of promoter (bp) (Promoter + signo peptides)	Plasmid Name	Reporter	Expression cassette (s)	Selection marker/antibiotic resistance		Addgene RRID	Cloning Details
									Backbone Restriction Sites		Insert 1
					Prokaryotic	Eukaryotic		Method	5' flank of insert site	3' flank of insert site	Forward primer sequence (5’→ 3’)	Reverse primer sequence (5’→ 3’)
ORY39038	1099bp (1014+85)	pEK36	mClover3	ORY39038-hph-G4S-mClover3-ADH1ter	kanamycin	hygromycin B	210598	NEBuilder® HiFi DNA Assembly	PmeI	PacI	ccaatatatcctgtcaaacactgatagtttTCCAGAGGTGCTTCAACACG	gttcaggctttttacccattaatCCGCAAAACTTGCAACCACT
	1099bp (1014+85)	pEK39	mRuby3	ORY39038-hph-G4S-mRuby3-ADH1ter	kanamycin	hygromycin B	210599	NEBuilder® HiFi DNA Assembly	PmeI	PacI	ccaatatatcctgtcaaacactgatagtttTCCAGAGGTGCTTCAACACG	gttcaggctttttacccattaatCCGCAAAACTTGCAACCACT
	1099bp (1014+85)	tdTomato-Lifeact-7	tdTomato	ORY39038-tdTomato	kanamycin	Neomycin	Addgene: tdTomato-Lifeact-7	NEBuilder® HiFi DNA Assembly	BmtI	BamHI	ggtttagtgaaccgtcagatccgctagTCCAGAGGTGCTTCAACACG	gctcaccatggtggcgaccggtggatcCCGCAAAACTTGCAACCACT
ORY53285	1174bp (943+231)	pEK39	mRuby3	ORY53285-hph-G4S-mRuby3-ADH1ter	kanamycin	hygromycin B	210599	NEBuilder® HiFi DNA Assembly	PmeI	PacI	ccaatatatcctgtcaaacactgatagtttTTTCCACGCGTCCGTTATGA	gttcaggctttttacccattaatGAGAAGCCGCGATCCAACTA
ORY52914	1027bp (879+148)	pEK39	mRuby3	ORY52914-hph-G4S-mRuby3-ADH1ter	kanamycin	hygromycin B	210599	NEBuilder® HiFi DNA Assembly	PmeI	PacI	ccaatatatcctgtcaaacactgatagtttGCATTTGAAGGAGGAACGCC	gttcaggctttttacccattaatGGTCGATCAACATGCCTGGA
