## Supplementary Table 3 for "Cell wall forming chitin synthases in a chytrid fungus"

### Sheet: Figure 3C data
		Transcriptomes FPKM (n = 3)
Transcript	Gene	ZSP_1	ZSP_2	ZSP_3	GER_1	GER_2	GER_3	IMA_1	IMA_2	IMA_3
ORY48846	BCR33DRAFT_735065	0.262302	8.15413	7.62367	0.352432	0.286286	0.547788	0.685122	0.555624	0.669689
ORY48850	BCR33DRAFT_677174	0	0.14278	0.138626	0	0.135349	0.0971175	33.016	29.9214	31.0639
ORY48847	BCR33DRAFT_657246	1.5899	12.378	8.29401	30.1103	25.492	24.1514	40.0374	40.3536	30.8921
ORY48848	BCR33DRAFT_12012	0	0.273486	0.531057	0.0957453	0.0648129	0.0930111	27.2049	27.6421	29.3163
ORY43398	BCR33DRAFT_820022	0	0	0	0	0	0	0.046691	0	0
ORY48853	BCR33DRAFT_695404	32.7006	42.8097	41.6995	104.7	85.6906	78.6616	51.0489	47.0928	39.2776
ORY48844	BCR33DRAFT_781869	3.06089	6.21917	6.70914	0.0967682	0.393032	0.282014	1.29056	0.643609	0.417905
ORY48890	BCR33DRAFT_695431	0	0.225626	0.109531	0.15798	0.160412	0.332515	2.76756	2.17929	2.25144
ORY46998	BCR33DRAFT_715381	0	0	0.254929	0.0612822	0	0	6.52453	6.0912	5.06152
ORY52914	BCR33DRAFT_675086	589.482	944.092	832.342	47.5718	37.3122	40.4245	18.1392	20.5259	14.7328
ORY52915	BCR33DRAFT_711327	1.25679	0.275622	0.535206	0.128658	0.0653192	0.187475	0.0654353	0	0.0208359
ORY53285	BCR33DRAFT_733022	6.51622	8.77009	10.1115	22.4519	20.5243	19.698	23.3911	17.6438	17.8798
ORY49570	BCR33DRAFT_713883	23.5488	55.8346	62.2666	43.6886	42.2727	41.5659	52.3711	43.1701	44.5622
ORY46363	BCR33DRAFT_715478	0	0	0	0	0.0418614	0	0	0.0304667	0.0801191
ORY36855	BCR33DRAFT_721786	0.541121	0.761477	1.68028	0.953252	1.03355	0.910334	4.76607	3.12826	3.65273
ORY38111	BCR33DRAFT_758801	2.94374	1.12977	0.822675	0.329604	0.200807	0.256153	35.4048	35.5137	37.4078
ORY52472	BCR33DRAFT_655499	0	0	0	0	0	0	1.18387	0.986575	1.26395
ORY51535	BCR33DRAFT_752847	0	0	0.399984	0	0	0	1.6953	0.781623	0.685152
ORY44681	BCR33DRAFT_784768	1.52171	6.3268	6.04822	15.1754	13.2637	15.3158	15.5288	16.1504	16.6441
ORY39038	BCR33DRAFT_720298	16.366	37.4163	31.4753	7.56631	3.39324	2.51133	1.00481	0.582451	0.510563
